# Molecular phylogeny of historical micro-invertebrate specimens using *de novo* sequence assembly

**DOI:** 10.1101/2020.03.30.015669

**Authors:** R.J.S Orr, M. M. Sannum, S. Boessenkool, E. Di Martino, D.P. Gordon, H. Mello, M. Obst, M.H. Ramsfjell, A.M. Smith, L.H. Liow

## Abstract

Resolution of relationships at lower taxonomic levels is crucial for answering many evolutionary questions, and as such, sufficiently varied species representation is vital. This latter goal is not always achievable with relatively fresh samples. To alleviate the difficulties in procuring rarer taxa, we have seen increasing utilization of historical specimens in building molecular phylogenies using high throughput sequencing. This effort, however, has mainly focused on large-bodied or well-studied groups, with small-bodied and under-studied taxa under-prioritized. Here, we present a pipeline that utilizes both historical and contemporary specimens, to increase the resolution of phylogenetic relationships among understudied and small-bodied metazoans, namely, cheilostome bryozoans. In this study, we pioneer sequencing of air-dried bryozoans, utilizing a recent library preparation method for low DNA input. We use the *de novo* mitogenome assembly from the target specimen itself as reference for iterative mapping, and the comparison thereof. In doing so, we present mitochondrial and ribosomal RNA sequences of 43 cheilostomes representing 37 species, including 14 from historical samples ranging from 50 to 149 years old. The inferred phylogenetic relationships of these samples, analyzed together with publicly available sequence data, are shown in a statistically well-supported 65 taxa and 17 genes cheilostome tree. Finally, the methodological success is emphasized by circularizing a total of 27 mitogenomes, seven from historical cheilostome samples. Our study highlights the potential of utilizing DNA from micro-invertebrate specimens stored in natural history collections for resolving phylogenetic relationships between species.
