## Supporting Tables for "Molecular phylogeny of historical micro-invertebrate specimens using *de novo* sequence assembly"

### Sheet: Table S1  (METADATA our taxa)
BLEED nr	Erect	Genus	Species	Year	Preservation	LAB	Prep	Total DNA input for library (ng)	Collection date	Historical speicmen	Collector	Lat	Long	Depth (m)	Location	Notes (failed)	18s	28s	atp6	atp8	cox1	cox2	cox3	cob	nad1	nad2	nad3	nad4	nad4l	nad5	nad6	rrnL	rrnS	TOTAL GENES (of 17)	Circularized mt	size bp	Isoalted DNA (fragment) size (pre-prep) bp	Mt coverage	ACCESSION
1200	Erect	Bugula	neritina	1960	dried	SENSI LAB	KAPA	21.85	1960	Yes	Kevin Waters?	unknown	unknown	unknown	Australia		1	1	1	1	1	1	1	1	1	1	1	1	1	1	1	1	1	17	YES	15414	483	607.6	THIS STUDY
1190	Erect	Caberea	ellisii	<1970	dried	SENSI LAB	KAPA	63.5	<1970	Yes	unknown	unknown	unknown	unknown	Hammerfest, Norway		0	0	1	0	1	1	1	1	1	1	1	1	1	1	1	1	1	14	YES	17589	278	42.5	THIS STUDY
1184	Encrusting	Calpensia	nobilis	<1970	dried	SENSI LAB	KAPA	27.7	<1970	Yes	unknown	unknown	unknown	unknown	Messina, Italy		1	1	1	0	1	1	1	1	1	1	1	1	1	1	1	1	1	16	YES	14049	363	233.7	THIS STUDY
1178	Encrusting	Electra	pilosa	<1970	dried	SENSI LAB	KAPA	78.5	<1970	Yes	unknown	unknown	unknown	unknown	unknown		0	0	0	0	1	0	0	1	0	1	0	0	0	1	0	0	0	4	NO		339	9.4	THIS STUDY
1187	Encrusting	Hippothoa	sp.	1875?	dried	SENSI LAB	KAPA	22.35	1875?	Yes	unknown	unknown	unknown	unknown	North Shields, England		0	0	1	1	1	1	1	1	1	1	1	1	1	1	1	1	1	15	NO		336	12	THIS STUDY
1177	Erect	Omalosecosa	ramulosa	<1970	dried	SENSI LAB	KAPA	106.5	<1970	Yes	unknown	unknown	unknown	unknown	Bergenfjord, Norway		1	0	1	0	1	0	1	0	1	1	1	0	1	1	0	0	0	9	NO		472	29	THIS STUDY
1194	Encrusting	Oshurkovia	littoralis	<1970	dried	SENSI LAB	KAPA	192	<1970	Yes	unknown	unknown	unknown	unknown	Britain		1	1	1	0	1	1	1	1	1	1	1	1	1	1	1	0	1	15	YES	13973	265	16.1	THIS STUDY
1202	Erect	Parasmittina	jeffreysi	1901	dried	SENSI LAB	KAPA	304	16.8.1901	Yes	Fram II crew	unknown	unknown	unknown	Arctic		1	1	1	1	1	1	1	1	1	1	1	1	1	1	1	1	1	17	YES	14260	377	45.6	THIS STUDY
1192	Erect	Cradoscrupocellaria	reptans	<1970	dried	SENSI LAB	KAPA	173	<1970	Yes	unknown	unknown	unknown	unknown	Bergen, Norway		1	0	1	1	1	1	1	1	1	1	1	1	1	1	1	1	1	16	NO		287	16.4	THIS STUDY
1183	Erect	Tessaradoma	boreale	<1970	dried	SENSI LAB	KAPA	283.5	<1970	Yes	unknown	unknown	unknown	55	Mangen, Norway		1	1	1	0	1	1	1	1	1	1	1	1	1	1	1	0	1	15	YES	14211	224	2800.9	THIS STUDY
1197	Erect	Myriapora	truncata	1871	dried	SENSI LAB	SMART	15.2	1871	Yes	unknown	unknown	unknown	unknown	Bay of Naples, Italy		1	1	1	1	1	1	1	1	1	1	1	1	1	1	1	1	1	17	NO		157	6469.1	THIS STUDY
1188	Encrusting	Porella	compressa	<1970	dried	SENSI LAB	SMART	1.3	<1970	Yes	unknown	unknown	unknown	unknown	Norland, Norway		0	1	0	0	0	1	1	1	1	0	0	0	0	0	0	1	0	6	NO		156	448.9	THIS STUDY
1179	Erect	Securiflustra	securifrons	<1970	dried	SENSI LAB	SMART	147	<1970	Yes	unknown	unknown	unknown	unknown	Finnmark, Norway		1	1	1	1	1	1	1	1	1	1	1	1	1	1	1	1	1	17	YES	17457	307	7892.1	THIS STUDY
1182	Encrusting	Turbicellepora	smitti	<1970	dried	SENSI LAB	SMART	1.83	<1970	Yes	unknown	unknown	unknown	unknown	Finnmark, Norway		0	0	1	0	1	1	1	1	1	1	1	1	1	1	1	1	1	14	NO		80	421	THIS STUDY
703	Encrusting	Antarctothoa	delta	2018	ethanol	NORMAL	KAPA	200	9.4.2018	NO	Smith, Gordon, Mello	-47.2214	167.607	intertidal	Steward Island, New Zealand		1	1	1	0	1	1	1	1	1	1	0	1	1	1	1	1	0	14	YES	14114			THIS STUDY
183	Encrusting	Arachnopusia	unicornis	2009	ethanol	NORMAL	KAPA	200	14.7.2009	NO	NIWA 56548	-34.3738	172.923	72	New Zealand		1	1	1	1	1	1	1	1	1	1	1	1	1	1	1	1	1	17	NO				THIS STUDY
221	Encrusting	Arachnopusia	unicornis	2011	ethanol	NORMAL	KAPA	200	11.30.2011	NO	Smith	-46.985	168.235	47	New Zealand		1	1	1	1	1	1	1	1	1	1	1	1	1	1	1	1	1	17	NO				THIS STUDY
560	Erect	Bicellariella	ciliata	2018	dried	NORMAL	KAPA	200	28.5.2018	NO	Obst, Orr, Liow	58.2474	11.4041	15 -- 45	Off Kristineberg, Sweden		1	1	1	1	1	1	1	1	1	1	1	1	1	1	1	1	1	17	YES	19704			THIS STUDY
160	Erect	Caberea	angusta	2009	ethanol	NORMAL	KAPA	200	5.7.2009	NO	NIWA 54782	-35.5525	174.553	57	New Zealand		1	1	1	1	1	1	1	1	1	1	1	1	1	1	1	0	0	15	NO				THIS STUDY
328	Encrusting	Celleporina	sinuata	2015	ethanol	NORMAL	KAPA	200	28.5.2018	NO	NIWA 71326	-35.798	174.459	port depth	Whangarei, New Zealand		1	0	1	1	1	1	1	1	1	1	0	1	1	1	1	1	1	15	YES	15651			THIS STUDY
1687	Erect	Cornuticella	trapezoidea	2018	ethanol	NORMAL	KAPA	200	18.3.2018	NO	Smith, Gordon, Mello	-34.38	172.86	54.6	New Zealand		1	1	1	0	1	1	1	1	1	1	1	1	1	1	1	1	1	16	YES	14590			THIS STUDY
1172	Encrusting	Electra	pilosa	2018	dried	NORMAL	KAPA	200	16.7.2018	NO	Liow	unknown	unknown	washed up on shore	Stråholmen, near Kragerø,Norway		1	1	1	0	1	1	1	1	1	1	1	1	1	1	1	1	0	15	YES	13965			THIS STUDY
819	Encrusting	Electra	pilosa	2018	ethanol	NORMAL	KAPA	200	11.9.2018	NO	Ramsfjell	60.3943	5.30991	5.3	Bergen, Norway		1	1	1	0	1	1	1	1	1	1	1	1	1	1	1	1	1	16	YES	13970			THIS STUDY
98	Encrusting	Electra	scuticifera	2015	ethanol	NORMAL	KAPA	200	20.5.2015	NO	Gordon	-40.9	176.217	intertidal	Castlepoint, Wairarapa, New Zealand		1	1	1	0	1	1	1	1	1	1	0	0	1	1	1	1	1	14	YES	13804			THIS STUDY
196	Erect	Emma	tricellata	2015	ethanol	NORMAL	KAPA	200	15.5.2015	NO	Gordon	-41.08	176.09	intertidal	Orui, Wairarapa, New Zealand		1	1	1	0	1	1	1	1	1	1	1	1	1	1	1	1	1	16	YES	16275			THIS STUDY
568	Erect	Flustra	foliacea	2018	ethanol	NORMAL	KAPA	200	28.5.2018	NO	Obst, Orr, Liow	58.2474	11.4041	15 -- 45	Off Kristineberg, Sweden		1	1	1	1	1	1	1	1	1	1	1	1	1	1	1	1	1	17	YES	16802			THIS STUDY
61	Erect	Hincksina	sp.	2009	ethanol	NORMAL	KAPA	200	4.7.2009	NO	NIWA 54560	-35.4733	174.678	111	New Zealand		1	1	1	0	1	1	1	1	1	1	1	1	1	1	1	1	1	16	YES	15726			THIS STUDY
1163	Encrusting	Membranipora	membranacea	2018	ethanol	NORMAL	KAPA	200	28.5.2018	NO	Obst, Orr, Liow	58.2474	11.4041	15 -- 45	Off Kristineberg, Sweden		1	1	1	1	1	1	1	1	1	1	1	1	1	1	1	1	1	17	YES	14736			THIS STUDY
816	Encrusting	Membranipora	membranacea	2018	ethanol	NORMAL	KAPA	200	4.9.2018	NO	Maria Capa	63.439	10.5055	1	Trondheim, Norway		1	1	1	1	1	1	1	1	1	1	1	1	1	1	1	1	1	17	YES	14739			THIS STUDY
86	Encrusting	Parasmittina	aotea	2010	ethanol	NORMAL	KAPA	200	18.2.2010	NO	NIWA 61918	-47.9333	168.667	146--149	New Zealand		1	1	1	0	1	1	1	1	1	1	0	1	1	1	1	1	1	15	YES	14232			THIS STUDY
1267	Encrusting	Parasmittina	solenosmilioides	2015	ethanol	NORMAL	KAPA	200	2.2015	NO	NIWA 99667	-41.2833	174.767	intertidal	New Zealand		1	1	1	1	1	1	1	1	1	1	1	1	1	1	1	1	1	17	YES	17725			THIS STUDY
131	Encrusting	Patsyella	acanthodes	2011	ethanol	NORMAL	KAPA	200	12.4.2011	NO	NIWA 69631	-46.2833	166.133	check??	New Zealand		1	1	1	1	1	1	1	1	0	1	1	1	1	1	1	1	1	16	NO				THIS STUDY
1169	Encrusting	Porella	concinna	2018	dried	NORMAL	KAPA	200	28.5.2018	NO	Obst, Orr, Liow	58.2474	11.4041	15 -- 45	Off Kristineberg, Sweden		1	1	1	1	1	1	1	1	1	1	1	1	1	1	1	0	1	16	YES	14278			THIS STUDY
579	Encrusting	Porella	concinna	2018	ethanol	NORMAL	KAPA	200	2018	NO	Obst, Orr, Liow	58.2191	11.4102	20-40	Off Kristineberg, Sweden		1	1	1	1	1	1	1	1	1	1	0	1	1	1	1	0	1	15	YES	14277			THIS STUDY
104	Erect	Pterocella	scutella	2015	ethanol	NORMAL	KAPA	200	20.5.2015	NO	Gordon	-40.9	176.217	intertidal	Castlepoint, Wairarapa, New Zealand		1	1	1	0	1	1	1	1	1	1	0	1	1	1	1	1	1	15	YES	14025			THIS STUDY
695	Erect	Rhabdozoum	wilsoni	2018	ethanol	NORMAL	KAPA	200	8.4.2018	NO	Smith, Gordon, Mello	-47.1583	168.011	72	off White Rock,Stewart Island, New Zealand		0	0	1	1	1	1	1	1	1	1	1	1	1	1	1	1	1	15	NO				THIS STUDY
694	Encrusting	Rhynchozoon	angulatum	2018	ethanol	NORMAL	KAPA	200	8.4.2018	NO	Smith, Gordon, Mello	-47.1583	168.011	72	off White Rock,Stewart Island, New Zealand		1	1	1	0	1	1	1	1	1	1	0	1	1	1	1	1	1	15	YES	14372			THIS STUDY
127	Encrusting	Rhynchozoon	zealandicum	2015	ethanol	NORMAL	KAPA	200	2020-02-15	NO	NIWA 99667	-41.2833	174.767	0--1	New Zealand		1	1	1	0	1	1	1	1	1	1	0	1	0	1	1	1	1	14	YES	14092			THIS STUDY
551	Erect	Securiflustra	securifrons	2018	ethanol	NORMAL	KAPA	200	28.5.2018	NO	Obst, Orr, Liow	58.2474	11.4041	15 -- 45	Off Kristineberg, Sweden		1	1	0	1	1	1	1	1	0	1	1	0	1	0	0	0	0	10	NO				THIS STUDY
100	Erect	Steginoporella	perplexa	2011	ethanol	NORMAL	KAPA	200	2011	NO	NIWA 73295	-33.9875	171.751	170	New Zealand		1	1	1	0	1	1	1	1	1	1	0	1	1	1	1	0	1	14	YES	13700			THIS STUDY
679	Encrusting	Stephanollona	scintillans	2018	ethanol	NORMAL	KAPA	200	8.4.2018	NO	Smith, Gordon, Mello	-47.1361	168.189	77	New Owen Island, New Zealand		1	0	1	0	1	1	1	1	1	1	0	1	1	1	1	1	0	13	NO				THIS STUDY
170	Encrusting	Stephanollona	sp.	2009	ethanol	NORMAL	KAPA	200	8.7.2009	NO	NIWA 55263	-35.0038	174.056	105	New Zealand		1	1	0	0	1	1	0	1	1	0	0	1	0	1	0	1	1	10	NO				THIS STUDY
194	Erect	Terminocella	n.sp.	2010	ethanol	NORMAL	KAPA	200	2.6.2010	NO	NIWA 64553	-35.3603	178.509	1270	New Zealand		1	1	1	1	1	1	1	1	1	1	1	1	1	1	1	1	1	17	NO				THIS STUDY
1185	Erect	Pentapora	fascialis	<1970	dried	SENSI LAB	KAPA	65	<1970	Yes	unknown	unknown	unknown	unknown	Dalmatia, Crotia	Only one gene, discard (low seqeunce depth)
1195	Encrusting	Escharoides	coccineus	<1970	dried	SENSI LAB	KAPA	87	<1970	Yes	unknown	unknown	unknown	unknown	Solsvik, Norway	No reads
1180	Erect	Reteporella	beaniana	<1970	dried	SENSI LAB	SMART	3.08	<1970	Yes	unknown	unknown	unknown	unknown	Havøysund, Norway	Bioinformatics ok but phylogenetically wrong placement, i.e. Target not sequenced																					adapters 125bp extra KAPA
1176	Erect	Petralia	undata	1963	dried	SENSI LAB	KAPA	19.25	5.5.1963	Yes	unknown	unknown	unknown	unknown	Pope's Eye, Australia	Bioinformatics ok but phylogenetically wrong placement, i.e. Target not sequenced																					adapters 140bp extra SMART
1203	Encrusting	Celleporaria	sp.	1959	dried	SENSI LAB	KAPA	45.05	3.10.1959	Yes	unknown	unknown	unknown	unknown	Banda Sea, Indonesia	Bioinformatics ok but phylogenetically wrong placement, i.e. Target not sequenced
1181	Encrusting	Schizoporella	unicornis	<1970	dried	SENSI LAB	KAPA	163	<1970	Yes	unknown	unknown	unknown	unknown	Ireland	Bioinformatics ok but phylogenetically wrong placement, i.e. Target not sequenced
1191	Erect	Reteporella	beaniana	1950	dried	SENSI LAB	SMART	6	1950	Yes	unknown	unknown	unknown	unknown	Torungen, Norway	Bioinformatics assembly provided few contigs. Target not sequenced

### Sheet: Table S2 (Other taxa used)
Reference taxa used. NCBI	Accession nr	BLEED number (if applicable)	Reference	18s.txt	28s.txt	ATP6.txt	ATP8.txt	COX1.txt	COX2.txt	COX3.txt	CYTB.txt	NADH1.txt	NADH2.txt	NADH3.txt	NADH4.txt	NADH4L.txt	NADH5.txt	NADH6.txt	rrnL.txt	rrnS.txt	TOTAL genes (of 17)
Adeona foliifera fascialis	MK894382, MK894346, MN131169	298	Orr et al. 2019	1	1	1	1	1	1	1	1	1	1	1	1	1	1	1	1	1	17
Adeonella pallasii	MK894410, MK894361, MN131165	40	Orr et al. 2019	1	1	1	0	1	1	1	1	1	1	1	1	1	1	1	1	1	16
Alcyonidium mytili	JN681069, JN681102, AEV21493, AEV21531, JN680936			1	0	0	0	1	0	1	1	0	0	0	0	0	0	0	1	1	6
Amathia citrina	KM373503, JN681121, KM373512			1	0	0	0	1	0	0	1	0	0	0	0	0	0	0	1	1	5
Anguinella palmata	JN681101, AJB84768, AEV21530, JN680935			1	0	0	0	1	0	1	1	0	0	0	0	0	0	0	0	1	5
Bugula neritina	NC_010197			0	0	1	1	1	1	1	1	1	1	1	1	1	1	1	1	0	14
Callopora lineata	JN681080, AEV21506, AEV21540, JN680949			1	0	0	0	1	0	1	1	0	0	0	0	0	0	0	1	0	5
Celleporella hyalina	NC_018344, JN680948			1	0	1	1	1	1	1	1	1	1	0	1	1	1	1	1	1	15
Cryptosula pallasiana	JN681073, JN681107, AEV21496			1	1	0	0	1	0	0	1	0	0	0	0	0	0	0	1	1	6
Cucullipora sp.	MK894401, MK894368, MN131156	302	Orr et al. 2019	1	1	1	0	1	1	1	1	1	1	1	1	1	1	1	1	0	15
Electra pilosa	JN681076, JN681110, AEV21499, AEV21536, JN680944			1	0	0	0	1	0	1	1	0	0	0	0	0	0	0	1	1	6
Fenestrulina malusii	MG977039, MG977059, MG977074, MG977105,MG977128	17	Orr et al. 2019	1	0	0	0	0	0	1	1	0	0	0	0	0	0	0	1	1	5
Fenestrulina sp. nov. 1	MG977037, MG977057, MG977073, MG977106, MG977121	148	Orr et al. 2019	1	0	0	0	0	0	1	1	0	0	0	0	0	0	0	1	1	5
Flustra foliacea	NC_016722, FJ196110			1	0	1	1	1	1	1	1	1	1	1	1	1	1	1	1	1	16
Flustrellidra hispida	NC_008192, FJ409601, FJ409577			1	1	1	1	1	1	1	1	1	0	0	1	1	1	1	1	1	15
Galeopsis porcellanicus	MG977051, MG977068, AVV48234, AVV48246, MG977031	359	Orr et al. 2019	1	0	0	0	1	0	1	1	0	0	0	0	0	0	0	1	1	6
Laminopora jellyae	MK894393, MK894357, MN131177–81	391	Orr et al. 2019	1	1	1	1	1	1	0	0	1	1	1	1	1	1	1	0	0	13
Biflustra grandicella	NC_018355			0	0	1	1	1	1	1	1	1	1	0	1	1	1	1	1	1	14
Membranipora membranacea	JN681075, JN681109, AEV21498, JN680943			1	0	0	0	1	0	0	1	0	0	0	0	0	0	0	1	1	5
Microporella cf. ciliata	MG977064, MG977079, AVV48237, AVV48243		Orr et al. 2019	0	0	0	0	1	0	1	1	0	0	0	0	0	0	0	1	1	5
Microporella sp. nov. 2	MG977044, MG977075, MG977091, MG977103, MG977126	11	Orr et al. 2019	1	0	0	0	1	0	1	1	0	0	0	0	0	0	0	0	1	5
Microporella sp.	MG977063, MG977078, AVV48236, MG977047	387	Orr et al. 2019	1	0	0	0	1	0	1	1	0	0	0	0	0	0	0	1	1	6
Paludicella sp.	JN681070, JN681103, AEV21494, AEV21532, JN680937			1	0	0	0	1	0	1	1	0	0	0	0	0	0	0	1	1	6
Reptadeonella brasiliensis	MK894389, MK894373, MN131164	396	Orr et al. 2019	1	1	1	0	1	1	1	1	1	1	1	1	1	1	1	1	1	16
Scruparia chelata	JN681081, JN681115, AEV21507, AEV21541, JN680952			1	0	0	0	1	0	1	1	0	0	0	0	0	0	0	1	1	6
Oshurkovia littoralis	JN681082, JN681116, AEV21508, AEV21542, JN680953, JN681046			1	1	0	0	1	0	1	1	0	0	0	0	0	0	0	1	1	7
Watersipora subtorquata	NC_011820, JN680947, JN681042			1	1	1	1	1	1	1	1	1	1	0	0	1	1	1	1	1	15
